# Zinc and iron homeostatic interactions in a mutant lacking nicotianamine vacuolar storage and citrate xylem loading

**DOI:** 10.64898/2026.03.19.712977

**Authors:** Steven Fanara, Maxime Scheepers, Madeleine Boulanger, Marie Schloesser, Bernard Bosman, Monique Carnol, Anthony Fratamico, Manon Sarthou, Pierre Tocquin, Marc Hanikenne

**Author notes:** Plant Science Research Laboratory (LRSV), UMR5546 CNRS/University of Toulouse/Toulouse-INP, 24 Chemin de Borde Rouge, 31320 Auzeville Tolosane, France. GDTech S.A. avenue de l’Expansion, 7, 4432 Alleur, Liège, Belgium. These two authors contributed equally to this work (Steven Fanara, Maxime Scheepers). **Contact** Steven Fanara and Marc Hanikenne.

## Abstract

Metal homeostasis in plants relies on coordinated uptake, chelation, and transport mechanisms involving, but not limited to, citrate and nicotianamine (NA). In Arabidopsis (*Arabidopsis thaliana*), disruption of the citrate exporter FRD3 (FERRIC REDUCTASE DEFECTIVE 3) causes constitutive Fe deficiency responses, altered iron (Fe), manganese (Mn) and zinc (Zn) distribution, with Fe accumulation in the root cell wall. This ultimately results in oxidative and biotic stress responses, and impaired root development, phenotypes that are partially alleviated by Zn excess. In this study, we investigated the consequences of impairing both citrate loading into xylem vessels and NA partitioning within cells. The *frd3 zif1* double mutant exhibits enhanced sensitivity to Zn excess, severe defects in root system architecture and meristem maintenance, persistent oxidative stress, and compromised reproductive development. These phenotypes correlate with sustained activation of Fe deficiency signaling and marked defects in root-to-shoot metal translocation. Our findings reveal that coordinated citrate export and NA compartmentation form an integrated buffering strategy required to maintain metal homeostasis and partitioning, as well as redox balance and proper development, including root plasticity and seed yield, under fluctuating metal availability.
