## Supplementary Table S1 for "Zinc and iron homeostatic interactions in a mutant lacking nicotianamine vacuolar storage and citrate xylem loading"

### Sheet: Primary root (PR) length
Primary root (PR) length of 14-day-old plantlets grown under 1 µM Zn and 75 µM Zn conditions (Figure 1)
	Col-0				frd3-7				zif1				frd3-7 zif1
	Mean	SD	n	Median	Mean	SD	n	Median	Mean	SD	n	Median	Mean	SD	n	Median
1 µM Zn	7.28	1.22	60	7.53	5.53	1.58	60	5.36	6.75	0.82	60	6.78	4.90	1.25	60	4.91
75 µM Zn	5.90	1.27	60	6.35	4.95	1.14	60	4.89	4.53	1.21	60	4.71	1.63	0.35	60	1.62
	Mean and median values expressed in cm
	Relative to CTRL
	%	Diff. (in %)	Fold-change		%	Diff. (in %)	Fold-change		%	Diff. (in %)	Fold-change		%	Diff. (in %)	Fold-change
1 µM Zn	100.0	0.0	1.0		100.0	0.0	1.0		100.0	0.0	1.0		100.0	0.0	1.0
75 µM Zn	81.0	-19.0	0.8		89.5	-10.5	0.9		67.1	-32.9	0.7		33.2	-66.8	0.3
	Relative to Col-0 in the respective growth condition
	%	Diff. (in %)	Fold-change		%	Diff. (in %)	Fold-change		%	Diff. (in %)	Fold-change		%	Diff. (in %)	Fold-change
1 µM Zn	100.0	0.0	1.0		76.0	-24.0	0.8		92.7	-7.3	0.9		67.3	-32.7	0.7
75 µM Zn	100.0	0.0	1.0		83.9	-16.1	0.8		76.8	-23.2	0.8		27.6	-72.4	0.3
	Bold numbers in orange-colored cells correspond to ratios mentioned in the text

### Sheet: Lateral roots (LR) number
Lateral roots (LR) number of 14-day-old plantlets grown under 1 µM Zn and 75 µM Zn conditions (Figure 1)
	Col-0				frd3-7				zif1				frd3-7 zif1
	Mean	SD	n	Median	Mean	SD	n	Median	Mean	SD	n	Median	Mean	SD	n	Median
1 µM Zn	14.48	3.80	60	15.00	8.75	4.82	60	8.50	12.22	2.75	60	12.00	7.03	3.44	60	7.00
75 µM Zn	10.32	2.93	60	11.00	8.65	3.11	60	8.00	9.05	3.19	60	9.00	8.18	2.12	60	8.00
	Mean and median values expressed in number of LR per plant
	Relative to CTRL
	%	Diff. (in %)	Fold-change		%	Diff. (in %)	Fold-change		%	Diff. (in %)	Fold-change		%	Diff. (in %)	Fold-change
1 µM Zn	100.0	0.0	1.0		100.0	0.0	1.0		100.0	0.0	1.0		100.0	0.0	1.0
75 µM Zn	71.2	-28.8	0.7		98.9	-1.1	1.0		74.1	-25.9	0.7		116.4	+16.4	1.2
	Relative to Col-0 in the respective growth condition
	%	Diff. (in %)	Fold-change		%	Diff. (in %)	Fold-change		%	Diff. (in %)	Fold-change		%	Diff. (in %)	Fold-change
1 µM Zn	100.0	0.0	1.0		60.4	-39.6	0.6		84.3	-15.7	0.8		48.6	-51.4	0.5
75 µM Zn	100.0	0.0	1.0		83.8	-16.2	0.8		87.7	-12.3	0.9		79.3	-20.7	0.8

### Sheet: Mean lateral root length
Mean lateral root length of 14-day-old plantlets grown under 1 µM Zn and 75 µM Zn conditions (Figure 1)
	Col-0				frd3-7				zif1				frd3-7 zif1
	Mean	SD	n	Median	Mean	SD	n	Median	Mean	SD	n	Median	Mean	SD	n	Median
1 µM Zn	0.47	0.15	60	0.48	0.73	0.48	60	0.56	0.48	0.14	60	0.46	1.05	0.44	60	1.10
75 µM Zn	0.40	0.17	60	0.37	0.38	0.14	60	0.36	0.31	0.08	60	0.31	0.16	0.08	60	0.14
	Mean and median values expressed in cm
	Relative to CTRL
	%	Diff. (in %)	Fold-change		%	Diff. (in %)	Fold-change		%	Diff. (in %)	Fold-change		%	Diff. (in %)	Fold-change
1 µM Zn	100.0	0.0	1.0		100.0	0.0	1.0		100.0	0.0	1.0		100.0	0.0	1.0
75 µM Zn	85.9	-14.1	0.9		52.2	-47.8	0.5		65.2	-34.8	0.7		15.6	-84.4	0.2
	Relative to Col-0 in the respective growth condition
	%	Diff. (in %)	Fold-change		%	Diff. (in %)	Fold-change		%	Diff. (in %)	Fold-change		%	Diff. (in %)	Fold-change
1 µM Zn	100.0	0.0	1.0		154.8	+54.8	1.5		101.0	+1.0	1.0		222.7	+122.7	2.2
75 µM Zn	100.0	0.0	1.0		93.9	-6.1	0.9		76.6	-23.4	0.8		40.3	-59.7	0.4

### Sheet: Density of LR formation events
Density of LR formation events of 14-day-old plantlets grown under 1 µM Zn and 75 µM Zn conditions (Figure 1)
	Col-0				frd3-7				zif1				frd3-7 zif1
	Mean	SD	n	Median	Mean	SD	n	Median	Mean	SD	n	Median	Mean	SD	n	Median
1 µM Zn	1.83	0.31	60	1.84	1.49	0.56	60	1.46	1.70	0.42	60	1.76	1.43	0.50	60	1.41
75 µM Zn	1.71	0.29	60	1.78	1.72	0.51	60	1.71	2.01	0.73	60	1.94	5.11	1.02	60	5.33
	Mean and median values expressed in number of LR per cm of PR
	Relative to CTRL
	%	Diff. (in %)	Fold-change		%	Diff. (in %)	Fold-change		%	Diff. (in %)	Fold-change		%	Diff. (in %)	Fold-change
1 µM Zn	100.0	0.0	1.0		100.0	0.0	1.0		100.0	0.0	1.0		100.0	0.0	1.0
75 µM Zn	93.9	-6.1	0.9		115.2	+15.2	1.2		118.3	+18.3	1.2		358.1	+258.1	3.6
	Relative to Col-0 in the respective growth condition
	%	Diff. (in %)	Fold-change		%	Diff. (in %)	Fold-change		%	Diff. (in %)	Fold-change		%	Diff. (in %)	Fold-change
1 µM Zn	100.0	0.0	1.0		81.8	-18.2	0.8		93.3	-6.7	0.9		78.1	-21.9	0.8
75 µM Zn	100.0	0.0	1.0		100.3	+0.3	1.0		117.5	+17.5	1.2		297.8	+197.8	3.0
