## Supplementary Table S2 for "Zinc and iron homeostatic interactions in a mutant lacking nicotianamine vacuolar storage and citrate xylem loading"

### Sheet: Root length
Root length of 8-week-old plants upon growth in hydroponics and exposure to 1 µM Zn and 20 µM Zn (Figure 4)
	Col-0			frd3-7			zif1			frd3-7 zif1
	Mean	Median	n	Mean	Median	n	Mean	Median	n	Mean	Median	n
1 µM Zn	25.4	25.6	22	6.2	6.7	17	20.7	20.9	27	3.6	3.3	21
20 µM Zn	22.4	25.0	19	9.4	9.1	13	17.6	19.1	27	5.2	5.0	18
	Relative to Col-0 at 1 µM Zn
	%	Diff. (in %)		%	Diff. (in %)		%	Diff. (in %)		%	Diff. (in %)
1 µM Zn	100.0			24.3	-75.7		81.5	-18.5		14.3	-85.7
20 µM Zn	88.1	-11.9		36.9	-63.1		69.2	-30.8		20.3	-79.7
										Relative to frd3-7
										%	Diff. (in %)
									1 µM Zn	58.1	-41.9
									20 µM Zn	55.3	-44.7
	Relative to Col-0 at 20 µM Zn
	%			%	Diff. (in %)		%	Diff. (in %)		%	Diff. (in %)
20 µM Zn	100.0			41.9	-58.1		78.6	-21.4		23.0	-77.0

### Sheet: Root fresh weight per plant
Root fresh weight per plant of 8-week-old plants upon growth in hydroponics and exposure to 1 µM Zn and 20 µM Zn (Figure 4)
	Col-0			frd3-7			zif1			frd3-7 zif1
	Mean	Median	n	Mean	Median	n	Mean	Median	n	Mean	Median	n
1 µM Zn	0.1865	0.1805	22	0.0218	0.0201	17	0.1532	0.1399	27	0.0071	0.0068	21
20 µM Zn	0.1692	0.1490	19	0.0182	0.0187	13	0.1150	0.1074	27	0.0080	0.0079	18
	Relative to Col-0 at 1 µM Zn
	%	Diff. (in %)		%	Diff. (in %)		%	Diff. (in %)		%	Diff. (in %)
1 µM Zn	100.0			11.7	-88.3		82.2	-17.8		3.8	-96.2
20 µM Zn	90.7	-9.3		9.7	-90.3		61.7	-38.3		4.3	-95.7
										Relative to frd3-7
										%	Diff. (in %)
									1 µM Zn	32.6	-67.4
									20 µM Zn	44.0	-56.0
	Relative to Col-0 at 20 µM Zn
	%			%	Diff. (in %)		%	Diff. (in %)		%	Diff. (in %)
20 µM Zn	100.0			10.7	-89.3		67.9	-32.1		4.7	-95.3

### Sheet: Shoot fresh weight per plant
Shoot fresh weight per plant of 8-week-old plants upon growth in hydroponics and exposure to 1 µM Zn and 20 µM Zn (Figure 4)
	Col-0			frd3-7			zif1			frd3-7 zif1
	Mean	Median	n	Mean	Median	n	Mean	Median	n	Mean	Median	n
1 µM Zn	1.8405	1.8229	20	0.1862	0.1701	23	1.7168	1.5869	38	0.0932	0.0900	29
20 µM Zn	1.7597	1.6807	20	0.1849	0.1558	21	1.2607	1.1700	33	0.1122	0.0970	24
	Relative to Col-0 at 1 µM Zn
	%	Diff. (in %)		%	Diff. (in %)		%	Diff. (in %)		%	Diff. (in %)
1 µM Zn	100.0			10.1	-89.9		93.3	-6.7		5.1	-94.9
20 µM Zn	95.6	-4.4		10.0	-90.0		68.5	-31.5		6.1	-93.9
										Relative to frd3-7
										%	Diff. (in %)
									1 µM Zn	50.1	-49.9
									20 µM Zn	60.7	-39.3
	Relative to Col-0 at 20 µM Zn
	%			%	Diff. (in %)		%	Diff. (in %)		%	Diff. (in %)
20 µM Zn	100.0			10.5	-89.5		71.6	-28.4		6.4	-93.6

### Sheet: Total chlorophyll per plant
Total chlorophyll per plant of 8-week-old plants upon growth in hydroponics and exposure to 1 µM Zn and 20 µM Zn (Figure 4)
	Col-0			frd3-7			zif1			frd3-7 zif1
	Mean	Median	n	Mean	Median	n	Mean	Median	n	Mean	Median	n
1 µM Zn	1.3404	1.3052	16	0.7491	0.7539	16	1.2527	1.2304	20	0.3841	0.3650	15
20 µM Zn	1.1374	1.0931	17	0.3951	0.3899	16	0.9425	0.9370	18	0.1997	0.2030	19
	Relative to Col-0 at 1 µM Zn
	%	Diff. (in %)		%	Diff. (in %)		%	Diff. (in %)		%	Diff. (in %)
1 µM Zn	100.0			55.9	-44.1		93.5	-6.5		28.7	-71.3
20 µM Zn	84.9	-15.1		29.5	-70.5		70.3	-29.7		14.9	-85.1
										Relative to frd3-7
										%	Diff. (in %)
									1 µM Zn	51.3	-48.7
									20 µM Zn	50.5	-49.5
	Relative to Col-0 at 20 µM Zn
	%			%	Diff. (in %)		%	Diff. (in %)		%	Diff. (in %)
20 µM Zn	100.0			34.7	-65.3		82.9	-17.1		17.6	-82.4
