## Supplementary Table S3 for "Zinc and iron homeostatic interactions in a mutant lacking nicotianamine vacuolar storage and citrate xylem loading"

### Sheet: Root & Shoot Fe concentrations
Root and shoot Fe concentrations, and shoot-to-root Fe concentration ratio of hydroponically grown plants (Figure 5 and Supplementary Figures S5-S6)
Root	Col-0			frd3-7			zif1			frd3-7 zif1
	Mean	Median	n	Mean	Median	n	Mean	Median	n	Mean	Median	n
1 µM Zn	2231.02	2528.59	10.00	12487.73	11527.63	9.00	2082.09	2348.33	20.00	16742.96	14324.33	11.00
20 µM Zn	9814.52	9904.65	10.00	19739.57	19272.50	8.00	10180.10	9315.34	19.00	19968.10	19486.25	13.00
	Mean and median values expressed in µg.g-1 of dry weight (DW)
	Relative to CTRL
	%	Diff. (in %)	Fold-change	%	Diff. (in %)	Fold-change	%	Diff. (in %)	Fold-change	%	Diff. (in %)	Fold-change
1 µM Zn	100.0	0.0	1.0	100.0	0.0	1.0	100.0	0.0	1.0	100.0	0.0	1.0
20 µM Zn	439.9	+339.9	4.4	158.1	+58.1	1.6	488.9	+388.9	4.9	119.3	+19.3	1.2
	Relative to Col-0 in the respective growth condition
	%	Diff. (in %)	Fold-change	%	Diff. (in %)	Fold-change	%	Diff. (in %)	Fold-change	%	Diff. (in %)	Fold-change
1 µM Zn	100.0	0.0	1.0	559.7	+459.7	5.6	93.3	-6.7	0.9	750.5	+650.5	7.5
20 µM Zn	100.0	0.0	1.0	201.1	+101.1	2.0	103.7	+3.7	1.0	203.5	+103.5	2.0
Shoot	Col-0			frd3-7			zif1			frd3-7 zif1
	Mean	Median	n	Mean	Median	n	Mean	Median	n	Mean	Median	n
1 µM Zn	67.17	62.84	10.00	76.13	71.02	9.00	80.73	77.08	20.00	106.20	106.56	11.00
20 µM Zn	62.68	57.46	10.00	65.10	72.49	8.00	57.02	54.65	19.00	99.32	91.18	13.00
	Mean and median values expressed in µg.g-1 of dry weight (DW)
	Relative to CTRL
	%	Diff. (in %)	Fold-change	%	Diff. (in %)	Fold-change	%	Diff. (in %)	Fold-change	%	Diff. (in %)	Fold-change
1 µM Zn	100.0	0.0	1.0	100.0	0.0	1.0	100.0	0.0	1.0	100.0	0.0	1.0
20 µM Zn	93.3	-6.7	0.9	85.5	-14.5	0.9	70.6	-29.4	0.7	93.5	-6.5	0.9
	Relative to Col-0 in the respective growth condition
	%	Diff. (in %)	Fold-change	%	Diff. (in %)	Fold-change	%	Diff. (in %)	Fold-change	%	Diff. (in %)	Fold-change
1 µM Zn	100.0	0.0	1.0	113.3	+13.3	1.1	120.2	+20.2	1.2	158.1	+58.1	1.6
20 µM Zn	100.0	0.0	1.0	103.9	+3.9	1.0	91.0	-9.0	0.9	158.4	+58.4	1.6
Shoot-to-root ratios	Col-0			frd3-7			zif1			frd3-7 zif1
	Mean	Median	n	Mean	Median	n	Mean	Median	n	Mean	Median	n
1 µM Zn	4.49	2.50	10.00	0.62	0.60	9.00	4.58	3.45	20.00	0.79	0.70	11.00
20 µM Zn	0.64	0.55	10.00	0.34	0.30	8.00	0.61	0.60	19.00	0.62	0.50	13.00
	Mean and median values expressed in %
	Bold numbers in orange-colored cells correspond to ratios mentioned in the text

### Sheet: Root & Shoot Mn concentrations
Root and shoot Mn concentrations, and shoot-to-root Mn concentration ratio of hydroponically grown plants (Figure 5 and Supplementary Figures S5-S6)
Root	Col-0			frd3-7			zif1			frd3-7 zif1
	Mean	Median	n	Mean	Median	n	Mean	Median	n	Mean	Median	n
1 µM Zn	162.80	47.53	10.00	2519.51	2546.88	9.00	151.54	92.49	20.00	2263.58	2328.50	11.00
20 µM Zn	97.57	33.71	10.00	168.35	157.52	8.00	59.10	36.79	19.00	611.68	537.50	13.00
	Mean and median values expressed in µg.g-1 of dry weight (DW)
	Relative to CTRL
	%	Diff. (in %)	Fold-change	%	Diff. (in %)	Fold-change	%	Diff. (in %)	Fold-change	%	Diff. (in %)	Fold-change
1 µM Zn	100.0	0.0	1.0	100.0	0.0	1.0	100.0	0.0	1.0	100.0	0.0	1.0
20 µM Zn	59.9	-40.1	0.6	6.7	-93.3	0.1	39.0	-61.0	0.4	27.0	-73.0	0.3
	Relative to Col-0 in the respective growth condition
	%	Diff. (in %)	Fold-change	%	Diff. (in %)	Fold-change	%	Diff. (in %)	Fold-change	%	Diff. (in %)	Fold-change
1 µM Zn	100.0	0.0	1.0	1547.7	+1447.7	15.5	93.1	-6.9	0.9	1390.4	+1290.4	13.9
20 µM Zn	100.0	0.0	1.0	172.5	+72.5	1.7	60.6	-39.4	0.6	626.9	+526.9	6.3
Shoot	Col-0			frd3-7			zif1			frd3-7 zif1
	Mean	Median	n	Mean	Median	n	Mean	Median	n	Mean	Median	n
1 µM Zn	188.34	158.74	10.00	446.34	423.15	9.00	198.20	181.20	20.00	698.41	703.66	11.00
20 µM Zn	149.16	145.92	10.00	275.45	246.70	8.00	145.59	146.27	19.00	419.62	425.14	13.00
	Mean and median values expressed in µg.g-1 of dry weight (DW)
	Relative to CTRL
	%	Diff. (in %)	Fold-change	%	Diff. (in %)	Fold-change	%	Diff. (in %)	Fold-change	%	Diff. (in %)	Fold-change
1 µM Zn	100.0	0.0	1.0	100.0	0.0	1.0	100.0	0.0	1.0	100.0	0.0	1.0
20 µM Zn	79.2	-20.8	0.8	61.7	-38.3	0.6	73.5	-26.5	0.7	60.1	-39.9	0.6
	Relative to Col-0 in the respective growth condition
	%	Diff. (in %)	Fold-change	%	Diff. (in %)	Fold-change	%	Diff. (in %)	Fold-change	%	Diff. (in %)	Fold-change
1 µM Zn	100.0	0.0	1.0	237.0	+137.0	2.4	105.2	+5.2	1.1	370.8	+270.8	3.7
20 µM Zn	100.0	0.0	1.0	184.7	+84.7	1.8	97.6	-2.4	1.0	281.3	+181.3	2.8
Shoot-to-root ratios	Col-0			frd3-7			zif1			frd3-7 zif1
	Mean	Median	n	Mean	Median	n	Mean	Median	n	Mean	Median	n
1 µM Zn	291.91	315.50	10.00	18.31	18.10	9.00	180.01	192.00	20.00	33.41	30.00	11.00
20 µM Zn	308.85	411.65	10.00	179.18	177.00	8.00	333.67	349.90	19.00	85.55	81.20	13.00
	Mean and median values expressed in %
	Bold numbers in orange-colored cells correspond to ratios mentioned in the text

### Sheet: Root & Shoot Zn concentrations
Root and shoot Zn concentrations, and shoot-to-root Zn concentration ratio of hydroponically grown plants (Figure 5 and Supplementary Figures S5-S6)
Root	Col-0			frd3-7			zif1			frd3-7 zif1
	Mean	Median	n	Mean	Median	n	Mean	Median	n	Mean	Median	n
1 µM Zn	494.07	490.90	10.00	2756.34	2688.85	9.00	548.53	502.76	20.00	4917.08	4477.80	11.00
20 µM Zn	8010.66	7966.79	10.00	14619.32	15353.13	8.00	9254.58	8555.51	19.00	19242.36	17455.84	13.00
	Mean and median values expressed in µg.g-1 of dry weight (DW)
	Relative to CTRL
	%	Diff. (in %)	Fold-change	%	Diff. (in %)	Fold-change	%	Diff. (in %)	Fold-change	%	Diff. (in %)	Fold-change
1 µM Zn	100.0	0.0	1.0	100.0	0.0	1.0	100.0	0.0	1.0	100.0	0.0	1.0
20 µM Zn	1621.4	+1521.4	16.2	530.4	+430.4	5.3	1687.2	+1587.2	16.9	391.3	+291.3	3.9
	Relative to Col-0 in the respective growth condition
	%	Diff. (in %)	Fold-change	%	Diff. (in %)	Fold-change	%	Diff. (in %)	Fold-change	%	Diff. (in %)	Fold-change
1 µM Zn	100.0	0.0	1.0	557.9	+457.9	5.6	111.0	+11.0	1.1	995.2	+895.2	10.0
20 µM Zn	100.0	0.0	1.0	182.5	+82.5	1.8	115.5	+15.5	1.2	240.2	+140.2	2.4
Shoot	Col-0			frd3-7			zif1			frd3-7 zif1
	Mean	Median	n	Mean	Median	n	Mean	Median	n	Mean	Median	n
1 µM Zn	94.30	83.97	10.00	214.45	201.50	9.00	105.70	103.24	20.00	346.40	356.10	11.00
20 µM Zn	781.26	658.19	10.00	1222.35	1207.72	8.00	769.74	738.80	19.00	1140.09	1119.33	13.00
	Mean and median values expressed in µg.g-1 of dry weight (DW)
	Relative to CTRL
	%	Diff. (in %)	Fold-change	%	Diff. (in %)	Fold-change	%	Diff. (in %)	Fold-change	%	Diff. (in %)	Fold-change
1 µM Zn	100.0	0.0	1.0	100.0	0.0	1.0	100.0	0.0	1.0	100.0	0.0	1.0
20 µM Zn	828.5	+728.5	8.3	570.0	+470.0	5.7	728.3	+628.3	7.3	329.1	+229.1	3.3
	Relative to Col-0 in the respective growth condition
	%	Diff. (in %)	Fold-change	%	Diff. (in %)	Fold-change	%	Diff. (in %)	Fold-change	%	Diff. (in %)	Fold-change
1 µM Zn	100.0	0.0	1.0	227.4	+127.4	2.3	112.1	+12.1	1.1	367.3	+267.3	3.7
20 µM Zn	100.0	0.0	1.0	156.5	+56.5	1.6	98.5	-1.5	1.0	145.9	+45.9	1.5
Shoot-to-root ratios	Col-0			frd3-7			zif1			frd3-7 zif1
	Mean	Median	n	Mean	Median	n	Mean	Median	n	Mean	Median	n
1 µM Zn	19.23	19.15	10.00	8.59	8.90	9.00	21.01	19.90	20.00	8.57	8.00	11.00
20 µM Zn	9.71	8.65	10.00	9.06	7.25	8.00	8.65	8.70	19.00	6.42	6.30	13.00
	Mean and median values expressed in %
	Bold numbers in orange-colored cells correspond to ratios mentioned in the text
