## Supplementary Table S4 for "Zinc and iron homeostatic interactions in a mutant lacking nicotianamine vacuolar storage and citrate xylem loading"

### Sheet: RT-qPCR primers
	Target gene	Forward sequence (5’ – 3’)	Reverse sequence (5’ – 3’)	Primer efficiency (mean ± SD)
	FIT	AAGGAGAAGGTGTTGCTCCATC	TCCGGAGAAGGAGAGCTTAGG	1.937 ± 0.026
	AHA2	TGAACGTCCTGGAGCATTG	TTCCCAGTTGGCGTAAACC	1.949 ± 0.021
	FRO2	ATTTACCCGATCGACCACAACA	TGCTCACGGAGATGACCAAGA	1.923 ± 0.019
	IRT1	CCCCGCAAATGATGTTACCTT	GGTATCGCAAGAGCTGTGCAT	1.932 ± 0.028
	NAS1	ATCTTCCACACAACGGACG	AACGACGTCATATTGGTCAAG	1.945 ± 0.018
	NAS2	CTGACGACGTGGTTAATTCGG	TGCCTCGAGCTCCATTTGA	1.958 ± 0.022
	NAS3	ACGAACAATTGGTGCAAACA	GAGAATGTTGACATCTTCGG	1.964 ± 0.017
	NAS4	ACGACCAACTCGTAAACAAG	GAGAGTGTCGACATCTTCAC	1.944 ± 0.016
	NRAMP1	GTTCGCAGGCATTGCTCTC	TCTCCACATTTTGTGAGTCTCTTG	1.953 ± 0.018
	AT1G58050	CCATTCTACTTTTTGGCGGCT	TCAATGGTAACTGATCCACTCTGATG	1.978 ± 0.017
